# *CrHCF244* is required for *psbA* translation in *Chlamydomonas reinhardtii*

**DOI:** 10.1101/2024.05.30.596694

**Authors:** Xiaozhuo Wang, Guannan Wang, Lexi A. Cheramie, Cuiping Zhao, Maheshi Dassanayake, James V. Moroney, David J. Vinyard

## Abstract

Translation of *psbA*, the chloroplast gene that encodes the D1 subunit of Photosystem II (PSII), is important for both PSII biogenesis and repair. The translation of the *psbA* transcript in the chloroplast is under the control of nuclear gene products. Using a *Chlamydomonas* forward genetic screen and whole genome sequencing, we found a mutant defective in PSII activity and mapped the causative gene to be the homolog of *Arabidopsis High Fluorescence* (*HCF244*) gene, or *CrHCF244*. We then demonstrated that CrHCF244 is required for *psbA* translation in the alga, consistent with the function of HCF244 in *Arabidopsis*. The *Arabidopsis HCF244* gene also partially complemented the algal mutant. These results experimentally support the functional conservation of the homologs in green algae and land plants. Intriguingly, the *CrHCF244* mutant also exhibited a relatively high rate of suppressor mutants, pointing to the presence of alternative factor(s)/pathway(s) for D1 translation control. The establishment of *CrHCF244* as a *psbA* translation factor in *Chlamydomonas* showed the similarities in *psbA* translation regulation in algae and plants. The future identification of the alternative factor(s) in this alga will provide insights on *psbA* translation in plants.

**Highlight:** We identified CrHCF244 as a translation factor of *psbA* in *Chlamydomonas*. *Arabidopsis HCF244* partially complements *Chlamydomonas* Δ*CrHCF244* mutant, indicating semi-conservation of the function of this gene between organisms. Suppressor mutants of Δ*CrHCF244* suggest the presence of alternative translation factors in *psbA* translation.
