## Supplementary Dataset for "*CrHCF244* is required for *psbA* translation in *Chlamydomonas reinhardtii*"

### Sheet: Deleted genes in ami6 (v5.6)
Chr	Start	End	Accession NO.
chromosome_2	8469956	8472041	Cre02.g141766
chromosome_2	8472166	8482797	Cre02.g141786
chromosome_2	8482883	8491575	Cre02.g141806
chromosome_2	8492172	8508355	Cre02.g141826
chromosome_2	8512776	8519807	Cre02.g141846
chromosome_2	8519820	8522485	Cre02.g141866
chromosome_2	8522596	8535837	Cre02.g141886
chromosome_2	8536630	8539885	Cre02.g141906
chromosome_2	8539968	8546405	Cre02.g141926
chromosome_2	8546516	8560797	Cre02.g141946
chromosome_2	8562919	8574672	Cre02.g141966
chromosome_2	8578789	8586509	Cre02.g141986
chromosome_2	8592033	8595708	Cre02.g142006
chromosome_2	8595852	8596438	Cre02.g142026
chromosome_2	8617651	8621078	Cre02.g142046
chromosome_2	8656453	8661588	Cre02.g142066
chromosome_2	8661714	8664643	Cre02.g142086
chromosome_2	8664653	8666438	Cre02.g142106
chromosome_2	8666506	8669608	Cre02.g142126
chromosome_2	8670279	8673840	Cre02.g142146
chromosome_2	8673843	8690038	Cre02.g142166
chromosome_2	8693839	8698668	Cre02.g142186
chromosome_2	8698720	8701758	Cre02.g142206
chromosome_2	8701943	8713898	Cre02.g142226
chromosome_2	8718189	8719778	Cre02.g142246
chromosome_2	8719899	8725739	Cre02.g142266
chromosome_2	8727275	8732778	Cre02.g142286
chromosome_2	8733409	8736400	Cre02.g142306
chromosome_2	8736403	8740278	Cre02.g142326
chromosome_2	8743091	8748148	Cre02.g142346
chromosome_2	8752133	8759548	Cre02.g142366
chromosome_2	8764993	8766088	Cre02.g142386
chromosome_2	8783189	8784270	Cre02.g142406
chromosome_2	8784319	8788589	Cre02.g142426
chromosome_2	8790682	8794438	Cre02.g142446
chromosome_2	8801783	8802828	Cre02.g142466

### Sheet: Deleted genes in ami6 (v6.1)
Chr	Start	End	Accession NO.
chromosome_15	1862442	1865854	Cre02.g141766
chromosome_15	1868023	1875000	Cre02.g141786
chromosome_15	1875285	1883355	Cre02.g141806
chromosome_15	1884282	1900711	Cre02.g141826
chromosome_15	1904897	1912394	Cre02.g141846
chromosome_15	1914707	1928450	Cre02.g141886
chromosome_15	1938941	1953380	Cre02.g141946
chromosome_15	1955477	1967282	Cre02.g141966
chromosome_15	1971106	1979052	Cre02.g141986
chromosome_15	2048966	2054276	Cre02.g142066
chromosome_15	2054298	2057295	Cre02.g142086
chromosome_15	2059148	2062298	Cre02.g142126
chromosome_15	2062806	2066659	Cre02.g142146
chromosome_15	2066458	2082660	Cre02.g142166
chromosome_15	2086475	2090289	Cre02.g142186
chromosome_15	2091351	2094453	Cre02.g142206
chromosome_15	2094531	2106967	Cre02.g142226
chromosome_15	2113389	2113993	Cre02.g142246
chromosome_15	2114128	2120126	Cre02.g142266
chromosome_15	2146802	2153655	Cre02.g142366
chromosome_15	1934112	1935735	Cre15.g801745
chromosome_15	1935847	1937598	Cre15.g801746
chromosome_15	1937752	1942557	Cre15.g801747
chromosome_15	1984716	1986403	Cre15.g801748
chromosome_15	1990441	1991534	Cre15.g801749
chromosome_15	2014831	2017259	Cre15.g801751
chromosome_15	2086490	2086855	Cre15.g801753
chromosome_15	2124024	2127218	Cre15.g801754
